# A Paracrine Dietary Lipid Axis Constrains Antitumor Immunity in Liver Cancer

**DOI:** 10.64898/2026.06.25.734592

**Authors:** Nicolae Ciobu, Reena Kumari, Jeevotham S. Kumar, Ugne Balaseviciute, Maria Iftesum, Jonathan Mitchell, Justin Ruiz, Sara Flowers, Kaila Nishikawa, Guillem Cano-Segarra, Anna Vila-Escoda, Yang Xiao, Aiden M. Phoebe, Raul Navaridas, Marcella Steffani, Durga P. Gannamedi, Jenny Jin, Bruno Cogliati, Michelle Saoi, Ritchie Ly, Joyce Ogidigo, Monica Rodriguez-Silva, Marta Pardo, Ella Pokrifka, Luis A. Almanza, Simoni Tiano, Erin C. Bush, Renu Nandakumar, Ghassan K. Abou-Alfa, Roser Pinyol, Mara Monetti, David B. Lombard, Defne Bayik, Dionysios C. Watson, Xiaoqiong Wang, Patricia D. Jones, Brent R. Stockwell, Robert F. Schwabe, James J. Galligan, Paul B. Romesser, Yael David, Manas R. Gartia, Josep M. Llovet, Viraj R. Sanghvi

## Abstract

Overnutrition-related liver dysfunction and cancer are increasingly prevalent and highly resistant to immunotherapy. While metabolic dysregulation is a hallmark of hepatocellular carcinoma (HCC), how nutrient overload impairs antitumor immunity remains unclear. Here, we show that short-term Western diet (WD) exposure drives near-complete loss of CD8⁺ T cell infiltration and antitumor function in HCC. We identify dietary linoleic acid (LA), the most abundant ω-6 fatty acid, as the dominant immunosuppressive driver. Cancer cell-restricted FADS2-mediated desaturation of LA to longer-chain ω-6 PUFAs drives their accumulation in the tumor interstitial fluid, suppressing infiltrating CD8⁺ T cells via lipid peroxidation. FADS2 inhibition restores CD8⁺ T cell function and sensitizes WD-driven HCC to PD-1-based immunotherapy. Further, the Parkinson’s disease-associated deglycase DJ-1 protects LA-handling proteins from methylglyoxal-mediated glycation, sustaining tumoral immunosuppressive PUFA production. Across multiple independent human MASLD-HCC cohorts, LA metabolic activity correlates with CD8⁺ T cell impairment, immune exclusion, and immunotherapy resistance. Overall, these studies identify a dietary lipid axis as a therapeutically actionable vulnerability in WD-associated HCC.
