## Supplementary Table 1 for "A Paracrine Dietary Lipid Axis Constrains Antitumor Immunity in Liver Cancer"

### Sheet: MP53
	Tumors						Adjacent Liver
Slide	Growth pattern (Morphology)	Grade (I to IV)	Nuclear atypia (1-4)	Mitotic Index (HPF)	Necrosis (0-4)	Hemorrhage (0-4)	Macrovesicular steatosis (0-3)	Microvesicular steatosis (0-3)	Hepatocellular hypertrophy (0-3)	Steatosis Score	Inflammatory foci (0-3)	Observations
MP53 SD-1	Macrotrabecular (70%) and pseudoglandular (30%)	II	3	21	2	1	0	0	0	0	0
MP53 SD-2	Macrotrabecular (70%) and pseudoglandular (30%)	II	3	13	3	2	0	2	0	2	0
MP53 SD-3	Macrotrabecular (90%) and pseudoglandular (10%)	II	3	16	1	0	0	0	0	0	0
MP53 SD-4	Macrotrabecular (100%)	II	3	15	1	1	0	0	0	0	0
MP53 WD-1	Macrotrabecular (70%) and pseudoglandular (30%)	II	3	12	1	1	0	3	0	3	1
MP53 WD-2	Macrotrabecular (90%) and pseudoglandular (10%)	II	3	14	1	0	0	2	0	2	1
MP53 WD-3	Macrotrabecular (100%)	II	3	16	3	1	3	0	0	3	1
MP53 WD-4	Macrotrabecular (90%) and pseudoglandular (10%)	II	3	20	2	2	0	3	0	3	0	very small piece of adjacent tissue
MP53 SD-5	Macrotrabecular (100%)	II	3	17	1	1	-	-	-	-	-	adjacent tissue hemorrhagic and not representative for scoring
MP53 SD-6	Macrotrabecular (100%)	II	3	15	1	1	-	-	-	-	-	adjacent tissue hemorrhagic and not representative for scoring
MP53 SD-7	Macrotrabecular (90%) and pseudoglandular (10%)	II	3	14	2	2	3	0	0	3	1
MP53 SD-8	Macrotrabecular (90%) and pseudoglandular (10%)	II	3	18	1	1	0	0	0	0	0	very small piece of adjacent tissue
MP53 WD-5	Macrotrabecular (100%)	II	3	17	2	1	-	-	-	-	-	no adjacent tissue for analysis
MP53 WD-6	Macrotrabecular (70%) and pseudoglandular (30%)	II	3	16	1	1	-	-	-	-	-	no adjacent tissue for analysis; HCC good for pictures
MP53 WD-7	Macrotrabecular (70%) and pseudoglandular (30%)	II	3	14	3	1	-	-	-	-	-	adjacent tissue hemorrhagic and not representative for scoring
	Necrosis / Hemorrhage
	0	0
	1	1-25%
	2	26-50%
	3	51-75%
	4	>76%
	Edmondson–Steiner grading system (Grade of Differentiation)
	Well differentiated	I
	Moderately differentiated	II
	Poorly differentiated	III
	Undifferentiated/anaplastic	IV
	Nuclear Atypia
	Minimal	1
	Moderate	2
	Marked	3
	Extreme	4
	Mitotic Index (number of mitosis by HPF 40x obj - Hot Spot)
	Low proliferative	0–1
	Moderate	2–5
	High	6–10
	Very high	>10
